# Genome sequence of the ornamental plant *Digitalis purpurea* reveals the molecular basis of flower color and morphology variation

**DOI:** 10.1101/2024.02.14.580303

**Authors:** Jakob Maximilian Horz, Katharina Wolff, Ronja Friedhoff, Boas Pucker

## Abstract

*Digitalis purpurea* (foxglove) is a widely distributed ornamental plant. Here, we present a long read sequencing-based genome sequence of a magenta flowering *D. purpurea* plant and a corresponding prediction of gene models. The high assembly continuity is indicated by the N50 of 4.3 Mbp and the completeness is supported by discovery of about 96% complete BUSCO genes. This genomic resource paves the way for an in-depth investigation of the flower pigmentation of *D. purpurea*. Structural genes of the anthocyanin biosynthesis and the corresponding transcriptional regulators were identified. The comparison of magenta and white flowering plants revealed a large insertion in the anthocyanidin synthase gene in white flowering plants that most likely renders this gene non-functional and could explain the loss of anthocyanin pigmentation. Furthermore, we found a large insertion in the *DpTFL1/CEN* gene to be likely responsible for the development of large terminal flowers.
