## Additional file 1 for "Genome sequence of the ornamental plant *Digitalis purpurea* reveals the molecular basis of flower color and morphology variation"

Accession	SequencingMode	Usage	Tissue
SRR314553	SE	-	leaf
SRR128113	PE	gene_prediction	mixed
SRR128114	PE	gene_prediction	mixed
SRR128115	PE	gene_prediction	mixed
SRR128116	SE	-	mature flower
SRR128117	SE	-	mature flower
SRR128118	SE	-	immature flower
SRR128119	SE	-	immature flower
SRR128120	SE	-	immature leaf
SRR128121	SE	-	intermediate leaf petiole
SRR128122	SE	-	young leaf
SRR128123	SE	-	young leaf petiole
SRR128124	SE	-	mature leaves
SRR128125	SE	-	mature leaf petiole
SRR307775	SE	-	young flower (<25% expanded), lower petal
SRR307776	SE	-	young flower (<25% expanded), upper petal
SRR307777	SE	-	young flower (<25% expanded), side petal
SRR307778	SE	-	immature flower (25-75% expanded), purple spots in the lower petal
SRR307779	SE	-	entire root
ERR2040595	PE	gene_prediction	unspecified
SRR24974228	PE	-	flower
SRR24974227	PE	-	stem
SRR24974226	PE	-	leaf
SRR24974225	PE	-	root
SRR25582086	PE	-	young leaf
SRR25582085	PE	-	old leaf
SRR25582084	PE	-	leaf blade (winged petiole)
SRR25582083	PE	-	roots
