## Additional file 2 for "Genome sequence of the ornamental plant *Digitalis purpurea* reveals the molecular basis of flower color and morphology variation"

KIPEs3.py version: v3.2.6
This documentation file contains the input file names followed by their md5sums. Modification of the file content will result in a different md5sum. All settings are documented as well to enable reproduction.
bait sequence files:
3AT.fasta	575d124586c95910677083d82b09e716
3MAT.fasta	5969809bc09c2581a831ab331a030c59
4CL.fasta	58be80ed212da7c9104883179e4f406f
5MAT.fasta	9c444ad0cd03141439571552c84ecb0b
A3RT.fasta	28af72c927c54640207b059fa2b1335b
A5GT.fasta	7491434c75d1c8f5a042245956df9ca2
ABCC.fasta	670e3fcd26dcbc646a0c35682a4b6af5
AHA10.fasta	b1f0e39a3f4d083157fd6284cae2b801
ANR.fasta	e5f4d66ff13339597af9a3ac6452a07e
ANS.fasta	22e9bfd3d620a2ba2ebf2d495b490f36
BZ2.fasta	3bac1bb17f42901568a3ce34bcc8a91e
C4H.fasta	392af853f66771d3196eb0b034d89bba
CHI1.fasta	691e3b28d6221250df0645978f921fa3
CHI2.fasta	d69726ee7339a694e034ddbe13c37aa0
CHS.fasta	e82970ce1f478453b7cc7249e23f475c
DFR.fasta	6afbca128b8b0ab35e413d1c7e09ef79
F3-5-H.fasta	546aa33386b22b973659ab426e385fd0
F3-H.fasta	2029604b3716710a7d0ef1100d885b15
F3GT.fasta	4c882cf069ad7db3b90440eae6fd8b5d
F3H.fasta	f60b388cc1a149214669cfd2eed2393f
FLS.fasta	b16f7a5cbeed6f34153adff5043c4385
FNS1.fasta	d9ea3c928b97b27c4c825b0cd1901770
FNS2.fasta	c6dd5b6ae773dbe14ae07b17d1cdb9c8
LAR.fasta	d278cd0027f942644827e79a5273a103
MATE.fasta	3465c09ff35db3b6c08470a289517134
OMT.fasta	efafecd6f00119882bab21c699f16be5
PAL.fasta	0fb2f10726b06f9dcfa07d49749146d4
TT10.fasta	5c5658f7626a15b35c73a91290107984
TT15.fasta	3b9fa468d615036f60814bb705782adc
TT19.fasta	7b2b9ad34d232b28ea5a1d3a2fd6cdc4
TT9.fasta	ac271ae99cd8bc60ea92910ab7f81caa
UGT72L1.fasta	23a7d5cc1a66013891f986c51160177e
subject file: DR1_v2.pep.fasta	6299a82bae835470942b2c9cc9a57837
input sequence type: pep
pathway file (optional):	n/a
expression file (optional):	n/a
residue info files:
3AT.res	d675856ef6ea3f5808501cb4df4c6c13
3MAT.res	38a57f7daebf6976bc5e9f877a41a901
4CL.res	a8208b4fa70dd0b7ef4493a585ad6865
5MAT.res	7281b80be8e8b09c4c0bac08da1b3a90
A3RT.res	6659b295ead4ce27b8782d767665c74e
A5GT.res	618e6821712a3721fddfaaf86e6a1634
ABCC.res	de773e18903a46bb678c3db840487789
AHA10.res	6d713e52980167fb4152c9a1ff6d93f8
ANR.res	0d42cfeb624084ea9e75948ad25b6143
ANS.res	da1a69d630efc2f96050f1880f8e34f9
BZ2.res	24f768af0122920c77ce93b43f4b1559
C4H.res	bc2de88a42fb08b8370bf505f2677aa6
CHI1.res	667acc11d18677ab3c70db66a8551e80
CHI2.res	bc04ca32b3f0ac3fff9af53cb24b61bf
CHS.res	3f5cb1ed8106952c1b52fe6019b9de6f
DFR.res	6a3d244508bfcc1991ee8793f92cb1b6
F3-5-H.res	59bed0e394810a04bdc5f81b30cb3bd4
F3-H.res	bbcf3b8733323c7f9cbc256aeb47cf1d
F3GT.res	e1e73dbe972a91b1ab34f02ae100ef50
F3H.res	a30536089d3797cae0d180c6d99565c8
FLS.res	fc20ba96558f5b7e244ca9dec6e47d52
FNS1.res	93313df2701e9ff2e3e2f85591ccbc18
FNS2.res	61999cf36b64763cf835c9e81053985a
LAR.res	d6ac7ae322a6e96e7c6a03c9a94cee41
MATE.res	b7be796a36fb4f8423c6f47d513b9cb6
OMT.res	39a7cf9309fe907c4345189c4b4c238c
PAL.res	afea3997d8418d761f96a6f44fcaf06f
TT10.res	ce803ae99a33b7fb3c1ef1b54dd3a8ab
TT15.res	12c32eddb90be8d943bdc7eaf5d61ea0
TT19.res	34f52e19e779ef2c8d0eba9529138acf
TT9.res	b5f800a0aa4abe0969e204f8d6834ae6
UGT72L1.res	e8054d8dc45f4f0f13803e379845c5d5
MAFFT path: mafft (v7.453 (2019/Nov/8))
BLASTp path: blastp
tBLASTn path: tblastn
makeblastdb path: makeblastdb
Tree method: fasttree
FastTree2 path: FastTree ( 2.1.10 )
IQ-TREE path: ()
--cpus: 10
--scoreratio: 0.3
--simcut: 40.0
--genesize: 5000
--minsim: 0.4
--minres: -1
--minreg: -1
--possibilities: 3
check input completeness: on
construction of final gene trees: False
