## Additional file 5 for "Genome sequence of the ornamental plant *Digitalis purpurea* reveals the molecular basis of flower color and morphology variation"

Run	ENA_accession	plant	pigmentation	flower
R001_c07adc53	ERR11591679	DR1	red	wildtype
R002_08d093cf	ERR11591680	DR1	red	wildtype
R002_6d2288f2	ERR11591681	DR1	red	wildtype
R003_13d582b1	ERR11591682	DR1	red	wildtype
R004_0c122e3d	ERR11591683	DR1	red	wildtype
R005_31df52ae	ERR11591684	DR1	red	wildtype
R005_ce410d3c	ERR11591685	DR1	red	wildtype
R006_84390316	ERR11591686	DR1	red	wildtype
R006_7c817212	ERR11591687	DR1	red	wildtype
R007_83a3f404	ERR11591688	DR1	red	wildtype
R007_9d2de048	ERR11591689	DR1	red	wildtype
R010_6f6ba2c5	ERR11591690	DR1	red	wildtype
R011_ede90f8e	ERR11591691	DR1	red	wildtype
R015_d89068e4	ERR11591692	DR1	red	wildtype
R017_0a367e9a	ERR11591694	DR1	red	wildtype
R019_5123f4c3	ERR11591696	DR1	red	wildtype
R021_093862d2	ERR11591698	DR1	red	wildtype
R016_b42514ce	ERR11591693	DR2	red	wildtype
R018_65aa6603	ERR11591695	DR2	red	wildtype
R020_b94dc6f2	ERR11591697	DR2	red	wildtype
R022_b5203f4f	ERR11591699	DR2	red	wildtype
R062_892c3bd9	ERR11637149	DW1	white	wildtype
R063_848c32ba	ERR11637150	DW1	white	wildtype
R064_03d1a8bb	ERR11637151	DW1	white	wildtype
R065_ea777148	ERR11637152	DW1	white	wildtype
R066_2dc7f81d	ERR11637153	DW2	white	terminal
R069_3054ac0e	ERR11637154	DW2	white	terminal
R072_c3017d9b	ERR11637155	DW2	white	terminal
R073_eb1e0de9	ERR11637156	DW2	white	terminal
