## Additional file 13 for "Genome sequence of the ornamental plant *Digitalis purpurea* reveals the molecular basis of flower color and morphology variation"

Step	Gene ID
CHSa	DP134245.1
CHSb	DP111722.1
CHSc	DP113819.1
CHI1	DP132026.1
F3H	DP107357.1
F3'Ha	DP114378.1
F3'Hb	DP125257.1
DFR	DP128095.1
ANS	DP129852.1
arGST	DP104324.1
F3GT	DP130416.1
A3GT	DP122807.1
A5GT	DP107228.1
MYB75a	DP112203.1
MYB75b	DP103545.1
MYB75c	DP109418.1
bHLH42/TT8	DP105472.1
TTG1	DP111282.1
MYB123	DP102989.1
